# Combination of Expert Guidelines-based and Machine Learning-based Approaches Leads to Superior Accuracy of Automated Prediction of Clinical Effect of Copy Number Variations

**DOI:** 10.1101/2022.12.23.521405

**Authors:** Tomáš Sládeček, Michaela Gažiová, Marcel Kucharík, Andrea Zaťková, Zuzana Pös, Ondrej Pös, Werner Krampl, Erika Tomková, Michaela Hýblová, Gabriel Minárik, Ján Radvanszky, Jaroslav Budiš, Tomáš Szemes

## Abstract

Clinical interpretation of copy number variants (CNVs) is a complex process that requires skilled clinical professionals. General recommendations have been recently released to guide the CNV interpretation based on predefined criteria to uniform the decision process. Several semiautomatic computational methods have been proposed to recommend appropriate choices, relieving the clinicians from the tedious search in vast genomic databases. We have developed and evaluated such a tool called MarCNV and tested it on CNV records collected from the ClinVar database. Alternatively, the emerging machine learning-based tools, such as the recently published ISV (Interpretation of Structural Variants), showed promising ways of even fully automated predictions using wider characterization of affected genomic elements. Such tools utilize features that are additional to ACMG criteria, thus, they have the potential to significantly improve and/or provide supportive evidence for accurate CNV classification. Since both approaches contribute to evaluation of CNVs clinical impact, we propose a combined solution in the form of a *decision support tool* based on automated ACMG guidelines (MarCNV) supplemented by a machine learning-based pathogenicity prediction (ISV) for classification of CNVs. We provide evidence that such a combined approach is able to reduce the number of uncertain classifications and reveal potentially incorrect classifications using automated guidelines. CNV interpretation using MarCNV, ISV, and combined approach is available for non-commercial use at https://predict.genovisio.com/.
