## Supplementary Table S1 for "Combination of Expert Guidelines-based and Machine Learning-based Approaches Leads to Superior Accuracy of Automated Prediction of Clinical Effect of Copy Number Variations"

### Sheet: Sheet1
	ACMG section	Database
Genes	1, 3, 2C-G, 2L for gain, 2C-2E for loss	Genecode (v37) 16
Regulatory regions	1	RefSeq 17
Haploinsufficient and triplo- sensitive genes and regions	2A-B, 2H for gain, 2C-2E for loss	ClinGen18
Known benign CNVs	2D-G for gain, 2F-G for loss	DGV 13
Gene annotations	2H for loss	dbNSFP (v4.0c) 19
Population variability	4O	GnomAD 12
